# Pathogen-Induced Damage in Drosophila: Uncoupling Disease Tolerance from Resistance

**DOI:** 10.1101/2025.01.31.635923

**Authors:** Priscilla A. Akyaw, Tânia F. Paulo, Elvira Lafuente, Élio Sucena

## Abstract

Immune response against infections can be divided into mechanisms of resistance that ensure active pathogen elimination, and mechanisms of disease tolerance, which include processes that return the host to physiological homeostasis without involving direct pathogen control. Studies on host immune responses to infection have mostly targeted mechanisms of resistance, and consequently, these are now well-described in both vertebrates and invertebrates. By comparison, the mechanistic basis of disease tolerance is less well understood. This is in part because both processes interact and can be difficult to separate under an infection scenario. Using the highly tractable insect model *Drosophila melanogaster* exposed to its natural entomopathogen, *Pseudomonas entomophila*, we aimed to tease apart mechanisms of disease tolerance from those of resistance. To this aim, we reasoned that oral exposure to heat-killed entomopathogenic bacteria should require disease tolerance without relying on resistance. Using this method, we observe that oral exposure to heat-killed *P. entomophila* causes mortality and reduced fecundity in *D. melanogaster*. We confirm that this reduction in fitness-related traits depends on the duration of the exposure, is sexually dimorphic, and is dependent on the virulence of the bacterium. We also found the microbiota to play a role, with its presence exacerbating the deleterious effect on host survival. This experimental framework, which may be extended to other systems, can be instrumental towards an understanding of the molecular, genetic, and physiological basis of disease tolerance and its interactions with resistance mechanisms.
