## Supplementary Tables for "Pathogen-Induced Damage in Drosophila: Uncoupling Disease Tolerance from Resistance"

### Sheet: TableS1
Table S1. ANOVA Results. Table shows the results of the ANOVA models for each experiment and trait, including the fitted models, degrees of freedom (Df), chi-square values (Chisq), and the associated p-values (Pr(>Chisq) for each variable in the model. Non-significant differences (p > 0.05) are indicated by grey p-values.
Experiment	Trait	Model	Variable	Df	Chisq	Pr(>Chisq)
Days of exposure	Survival	Anova(coxme(Surv(Time, Status) ~ Treatment * Sex + Treatment * Days_of_exposure + Sex * Days_of_exposure + (1 | VialNumber))	Treatment	1	3.20304	0.0735016
			Sex	1	2.4448	0.117915
			Days_of_exposure	3	5.37847	0.146091
			Treatment:Sex	1	8.90157	0.00284925
			Treatment:Days_of_exposure	3	10.1295	0.0174965
			Sex:Days_of_exposure	3	6.74088	0.0806319
	Fecundity	Anova(lmer(Total_pupal_count ~ Treatment_type*Days_of_exposure + (1|VialNumber)))	(Intercept)	1	93.4081	4.25512e-22
			Treatment_type	1	23.2119	1.45098e-06
			Days_of_exposure	3	24.6151	1.85829e-05
			Treatment_type:Days_of_exposure	3	7.72844	0.0519705
PFA inactivation	Survival	Anova(coxme(Surv(Time, Status) ~ Treatment *Sex +(1|Bottle_number))	Treatment	3	54.4984	8.78454e-12
			Sex	1	43.2282	4.87125e-11
			Treatment:Sex	3	9.85304	0.0198576
Temperature inactivation	Survival	Anova(coxme(Surv(Time, Status) ~ HK_Temperature_factor*Sex +(1|VialNumber))	HK_Temperature_factor	2	49.8981	1.46139e-11
			Sex	1	0.668192	0.413683
			HK_Temperature_factor:Sex	2	26.7719	1.53655e-06
Bacterial species	Survival	Anova(coxme(Surv(Time_round, Status) ~ Species *Sex +(1|VialNumber))	Species	5	93.2225	1.41251e-18
			Sex	1	0.615918	0.432568
			Species:Sex	5	16.0052	0.00682927
	Fecundity	Anova(glmmTMB(Pupal_count~Species, zi=~Species, family=nbinom2(link='log'))	(Intercept)	1	12066.2	0
			Treatment	5	256.338	2.39922e-53
Bacterial mutants	Survival	Anova(coxme(Surv(Time, Status) ~ Strain *Sex +(1|VialNumber)))	Strain	2	11.6317	0.00297995
			Sex	1	0.00598358	0.938342
			Strain:Sex	2	1.90778	0.38524
Gut stainings	Counts of Dcp1+ cells	Anova(zeroinfl(Gene ~ treatment_timepoint | treatment_timepoint, dist = 'negbin'))	treatment_timepoint	6	119.717	1.86815e-23
	Counts of Ph3+ cells		treatment_timepoint	6	25.3532	0.000293678
Germ-free (before exposure)	Survival	Anova(coxme(Surv(Time, Status) ~ Treatment *Sex* GF_Treatment+ (1|VialNumber))	Treatment	1	18.796	1.4547e-05
			Sex	1	8.1478	0.00431135
			GF_Treatment	1	0.0463017	0.829628
			Treatment:Sex	1	0.148783	0.699701
			Treatment:GF_Treatment	1	12.0477	0.000518565
			Sex:GF_Treatment	1	0.0743909	0.785048
			Treatment:Sex:GF_Treatment	1	3.5388	0.0599489
Germ-free (after exposure)		Anova(coxme(Surv(Time, Status) ~ Treatment *Sex* EndFood+ (1|VialNumber))	Treatment	1	23.7469	1.0987e-06
			Sex	1	0.439256	0.507482
			EndFood	1	0.31602	0.574009
			Treatment:Sex	1	1.52795	0.216421
			Treatment:EndFood	1	0.909562	0.340231
			Sex:EndFood	1	1.42282	0.23294
			Treatment:Sex:EndFood	1	0.484371	0.486449
Live infection	Survival	Anova(coxph(Surv(Time, Status) ~ Treatment *Sex ))	Treatment	162.559	2	5.02046e-36
			Sex	4.46588	1	0.0345784
			Treatment:Sex	1.63034	2	0.442563
	Fecundity	Anova(glmmTMB(Pupal_count~Treatment, zi=~Treatment, family=nbinom2(link='log'))	(Intercept)	4830.52	1	0
			Treatment	157.179	2	7.39775e-35

### Sheet: TableS2
Table S2. Results of post-hoc comparisons for experiment of the days of exposure. Table shows the results of multiple pairwise comparisons using the emmeans function for survival and fecundity traits in the experiment testing different days of exposure. It includes details of the fitted models, the type of comparison performed, the contrasts' groups, and the corresponding estimated effect size (e…
Experiment	Trait	Model	Type_of_Comparison	Contrast_type	Sex	contrast	estimate	SE	df	z.ratio	p.value
Days of exposure	Survival	emmeans(coxme(Surv(Time, Status) ~ Treatment_type * Days_of_exposure+(1|VialNumber))	Per days of exposure	2 Days	Female	PBS treatment - HK Pewt treatment	-1.74204	1.04899	Inf	-1.66068	0.096777
				3 Days		PBS treatment - HK Pewt treatment	-2.4382	1.02779	Inf	-2.37226	0.0176795
				4 Days		PBS treatment - HK Pewt treatment	-1.74843	0.484157	Inf	-3.61128	0.000304691
				5 Days		PBS treatment - HK Pewt treatment	-3.97949	1.0175	Inf	-3.91105	9.18947e-05
				2 Days	Male	PBS treatment - HK Pewt treatment	-2.37775	0.72901	Inf	-3.26161	0.0011078
				3 Days		PBS treatment - HK Pewt treatment	-4.09772	1.00812	Inf	-4.0647	4.80939e-05
				4 Days		PBS treatment - HK Pewt treatment	-4.02783	0.719342	Inf	-5.59933	2.15186e-08
				5 Days		PBS treatment - HK Pewt treatment	-5.19878	0.723626	Inf	-7.18434	6.7532e-13
			Per treatment	PBS treatment	Female	2 Days - 3 Days	0.00361096	1.41424	Inf	0.00255329	1
						2 Days - 4 Days	-1.66854	1.09553	Inf	-1.52304	0.423583
						2 Days - 5 Days	0.0244072	1.41425	Inf	0.017258	0.999998
						3 Days - 4 Days	-1.67215	1.09553	Inf	-1.52634	0.421609
						3 Days - 5 Days	0.0207962	1.41425	Inf	0.0147048	0.999999
						4 Days - 5 Days	1.69295	1.09549	Inf	1.54537	0.410305
				HK Pewt treatment	Female	2 Days - 3 Days	-0.692545	0.394726	Inf	-1.7545	0.295573
						2 Days - 4 Days	-1.67492	0.366476	Inf	-4.57035	2.88621e-05
						2 Days - 5 Days	-2.21304	0.366226	Inf	-6.04283	9.07929e-09
						3 Days - 4 Days	-0.982378	0.298571	Inf	-3.29026	0.00552683
						3 Days - 5 Days	-1.5205	0.296778	Inf	-5.12335	1.79275e-06
						4 Days - 5 Days	-0.538119	0.246426	Inf	-2.1837	0.127726
				PBS treatment	Male	2 Days - 3 Days	0.687942	1.22475	Inf	0.561702	0.943364
						2 Days - 4 Days	0.0125924	1	Inf	0.0125924	0.999999
						2 Days - 5 Days	-0.00108285	1	Inf	-0.00108284	1
						3 Days - 4 Days	-0.67535	1.22475	Inf	-0.551421	0.946193
						3 Days - 5 Days	-0.689025	1.22475	Inf	-0.562587	0.943117
						4 Days - 5 Days	-0.0136752	1	Inf	-0.0136752	0.999999
				HK Pewt treatment	Male	2 Days - 3 Days	-1.03203	0.216229	Inf	-4.77284	1.0806e-05
						2 Days - 4 Days	-1.63749	0.217268	Inf	-7.53674	3.1497e-13
						2 Days - 5 Days	-2.82211	0.229136	Inf	-12.3163	0
						3 Days - 4 Days	-0.605462	0.171321	Inf	-3.53408	0.00231289
						3 Days - 5 Days	-1.79008	0.183092	Inf	-9.77694	4.27436e-14
						4 Days - 5 Days	-1.18462	0.168543	Inf	-7.02858	1.25479e-11
	Fecundity	emmeans(lmer(Pupal_count ~ Treatment_type*Days_of_exposure + (1|VialNumber)))	Per days of exposure	HK Pewt treatment - PBS treatment	NA	2 Days	-50.575	10.5188	214.999	-4.80805	2.86276e-06
						3 Days	-49.475	10.5188	214.999	-4.70347	4.57252e-06
						4 Days	-36.025	10.5188	214.999	-3.42481	0.00073675
						5 Days	-76.35	10.5188	214.999	-7.25842	7.04668e-12
			Per treatment	HK Pewt treatment		2 Days - 3 Days	6.2	8.57107	196.958	0.723364	0.88768
						2 Days - 4 Days	14.5	8.57107	196.958	1.69174	0.330775
						2 Days - 5 Days	39.525	8.57107	196.958	4.61144	4.23452e-05
						3 Days - 4 Days	8.3	8.57107	196.958	0.968374	0.767581
						3 Days - 5 Days	33.325	8.57107	196.958	3.88808	0.000790854
						4 Days - 5 Days	25.025	8.57107	196.958	2.91971	0.0202666
				PBS treatment		2 Days - 3 Days	7.3	12.1213	196.958	0.602244	0.931255
						2 Days - 4 Days	29.05	12.1213	196.958	2.3966	0.0810468
						2 Days - 5 Days	13.75	12.1213	196.958	1.13436	0.668747
						3 Days - 4 Days	21.75	12.1213	196.958	1.79436	0.279117
						3 Days - 5 Days	6.45	12.1213	196.958	0.53212	0.951164
						4 Days - 5 Days	-15.3	12.1213	196.958	-1.26224	0.588055

### Sheet: TableS3
Table S3. Results of posthoc comparisons for experiment of the inactivation methods. Table shows the results of multiple pairwise comparisons using the emmeans function for survival in the experiment testing different inactivation methods. It includes details of the fitted models, the type of comparison performed, the contrasted groups, and the corresponding estimated effect size (estimate), stan…
Experiment	Experiment_subtype	Trait	Model	contrast	Sex	estimate	SE	df	z.ratio	p.value
Inactivation methods	HK vs. PFA	Survival	emmeans(coxme(Surv(Time, Status) ~ Treatment +(1|Bottle_number)))	(HK-Pe_wt) - (PBS-Control)	Female	2.12856	0.258319	Inf	8.24006	4.64073e-14
				(HK-Pe_wt) - (PFA-Control)	Female	2.245	0.270052	Inf	8.31322	4.39648e-14
				(HK-Pe_wt) - (PFA-Pe_wt)	Female	-0.155218	0.151008	Inf	-1.02788	0.733079
				(PBS-Control) - (PFA-Control)	Female	0.11644	0.33385	Inf	0.34878	0.985437
				(PBS-Control) - (PFA-Pe_wt)	Female	-2.28378	0.253168	Inf	-9.02081	2.58682e-14
				(PFA-Control) - (PFA-Pe_wt)	Female	-2.40022	0.265136	Inf	-9.05279	5.32907e-14
				(HK-Pe_wt) - (PBS-Control)	Male	2.12856	0.258319	Inf	8.24006	4.64073e-14
				(HK-Pe_wt) - (PFA-Control)	Male	2.245	0.270052	Inf	8.31322	4.39648e-14
				(HK-Pe_wt) - (PFA-Pe_wt)	Male	-0.155218	0.151008	Inf	-1.02788	0.733079
				(PBS-Control) - (PFA-Control)	Male	0.11644	0.33385	Inf	0.34878	0.985437
				(PBS-Control) - (PFA-Pe_wt)	Male	-2.28378	0.253168	Inf	-9.02081	2.58682e-14
				(PFA-Control) - (PFA-Pe_wt)	Male	-2.40022	0.265136	Inf	-9.05279	5.32907e-14
	Temperature	Survival	emmeans(coxme(Surv(Time, Status) ~ HK_Temperature_factor*Sex +(1|VialNumber)))	PBS - 55ºC	Female	-0.938844	0.327644	Inf	-2.86544	0.0116019
				PBS - 95ºC	Female	-2.06681	0.309835	Inf	-6.67069	7.6399e-11
				55ºC - 95ºC	Female	-1.12797	0.254016	Inf	-4.44053	2.67155e-05
				PBS - 55ºC	Male	-2.79137	0.342981	Inf	-8.13855	3.78586e-14
				PBS - 95ºC	Male	-2.91599	0.341587	Inf	-8.53658	2.78666e-14
				55ºC - 95ºC	Male	-0.124616	0.224058	Inf	-0.556177	0.8433

### Sheet: TableS4
Table S4. Results of posthoc comparisons for experiment of the bacterial species. Table shows the results of multiple pairwise comparisons using the emmeans function for survival and fecundity in the experiment testing the effects of different bacterial species. It includes details of the fitted models, the type of comparison performed, the contrasted groups, and the corresponding estimated effec…
Experiment	Trait	Model	contrast	Sex	estimate	SE	df	z.ratio	p.value
Bacterial species	Survival	emmeans (coxme(Surv(Time, Status) ~ Species +(1|VialNumber)))	E_coli - Ecc_15	Female	0.00151563	0.471428	Inf	0.00321497	1
			E_coli - Ecc_71	Female	0.128041	0.485937	Inf	0.263492	0.999829
			E_coli - P_putida	Female	1.11413	0.666685	Inf	1.67115	0.550998
			E_coli - Pbs	Female	0.423349	0.527068	Inf	0.803215	0.967025
			E_coli - Pe_wt	Female	-1.89168	0.362247	Inf	-5.22207	2.63442e-06
			Ecc_15 - Ecc_71	Female	0.126525	0.485935	Inf	0.260374	0.999839
			Ecc_15 - P_putida	Female	1.11262	0.666683	Inf	1.66888	0.552516
			Ecc_15 - Pbs	Female	0.421833	0.527067	Inf	0.800342	0.967531
			Ecc_15 - Pe_wt	Female	-1.89319	0.362259	Inf	-5.22607	2.57822e-06
			Ecc_71 - P_putida	Female	0.98609	0.677019	Inf	1.45652	0.692083
			Ecc_71 - Pbs	Female	0.295308	0.540081	Inf	0.546785	0.994194
			Ecc_71 - Pe_wt	Female	-2.01972	0.380968	Inf	-5.30153	1.71153e-06
			P_putida - Pbs	Female	-0.690782	0.707122	Inf	-0.976892	0.92539
			P_putida - Pe_wt	Female	-3.00581	0.594536	Inf	-5.05572	6.36694e-06
			Pbs - Pe_wt	Female	-2.31503	0.432204	Inf	-5.35632	1.26667e-06
			E_coli - Ecc_15	Male	0.687112	0.707122	Inf	0.971702	0.926968
			E_coli - Ecc_71	Male	-0.184058	0.556369	Inf	-0.330819	0.999478
			E_coli - P_putida	Male	-0.00614857	0.577369	Inf	-0.0106493	1
			E_coli - Pbs	Male	-0.140138	0.556368	Inf	-0.251881	0.999863
			E_coli - Pe_wt	Male	-3.23216	0.423392	Inf	-7.63397	3.78697e-13
			Ecc_15 - Ecc_71	Male	-0.87117	0.690081	Inf	-1.26242	0.805508
			Ecc_15 - P_putida	Male	-0.693261	0.707122	Inf	-0.980398	0.924311
			Ecc_15 - Pbs	Male	-0.82725	0.690081	Inf	-1.19877	0.837665
			Ecc_15 - Pe_wt	Male	-3.91927	0.588135	Inf	-6.6639	3.99877e-10
			Ecc_71 - P_putida	Male	0.177909	0.556368	Inf	0.319769	0.999558
			Ecc_71 - Pbs	Male	0.0439193	0.534542	Inf	0.0821625	0.999999
			Ecc_71 - Pe_wt	Male	-3.0481	0.3942	Inf	-7.73238	1.93623e-13
			P_putida - Pbs	Male	-0.13399	0.556368	Inf	-0.240829	0.99989
			P_putida - Pe_wt	Male	-3.22601	0.423357	Inf	-7.62008	4.17777e-13
			Pbs - Pe_wt	Male	-3.09202	0.394239	Inf	-7.84301	1.54987e-13
	Fecundity	emmeans (glmmTMB(Pupal_count~Species, zi=~Species, family=nbinom2(link='log')))	HK E.coli - HK Ecc_15	NA	0.106768	0.0578173	Inf	1.84664	0.435599
			HK E.coli - HK Ecc_71	NA	0.0536278	0.0570239	Inf	0.940443	0.936024
			HK E.coli - HK P.ent	NA	1.0923	0.0793679	Inf	13.7625	0
			HK E.coli - HK P.putida	NA	-0.00788027	0.0561439	Inf	-0.140358	0.999992
			HK E.coli - PBS	NA	0.427866	0.0633203	Inf	6.75717	2.11056e-10
			HK Ecc_15 - HK Ecc_71	NA	-0.0531403	0.0585663	Inf	-0.907352	0.944778
			HK Ecc_15 - HK P.ent	NA	0.985535	0.0804832	Inf	12.2452	0
			HK Ecc_15 - HK P.putida	NA	-0.114648	0.0577098	Inf	-1.98663	0.34992
			HK Ecc_15 - PBS	NA	0.321098	0.0647128	Inf	4.96189	1.03468e-05
			HK Ecc_71 - HK P.ent	NA	1.03868	0.0799151	Inf	12.9972	0
			HK Ecc_71 - HK P.putida	NA	-0.061508	0.0569149	Inf	-1.0807	0.88925
			HK Ecc_71 - PBS	NA	0.374238	0.064005	Inf	5.84702	7.49073e-08
			HK P.ent - HK P.putida	NA	-1.10018	0.0792896	Inf	-13.8755	0
			HK P.ent - PBS	NA	-0.664437	0.0845232	Inf	-7.86101	1.45217e-13
			HK P.putida - PBS	NA	0.435746	0.0632222	Inf	6.8923	8.2372e-11

### Sheet: TableS5
Table S5. Results of posthoc comparisons for experiment of the bacterial mutants. Table shows the results of multiple pairwise comparisons using the emmeans function for survival and fecundity in the experiment testing the effects of different bacterial mutants. It includes details of the fitted models, the type of comparison performed, the contrased' groups, and the corresponding estimated effec…
Experiment	Trait	Model	contrast	Sex	estimate	SE	df	z.ratio	p.value
Bacterial mutants	Survival	emmeans(coxme(Surv(Time, Status) ~ Strain *Sex +(1|VialNumber))	HK PeGac - HK Pewt	Female	-1.51875	0.649764	Inf	-2.33739	0.0508035
			HK PeGac - PBS	Female	1.66776	1.17029	Inf	1.42508	0.327921
			HK Pewt - PBS	Female	3.18651	1.10504	Inf	2.88361	0.0109711
			HK PeGac - HK Pewt	Male	-2.40908	0.637661	Inf	-3.778	0.000464135
			HK PeGac - PBS	Male	1.77258	1.1689	Inf	1.51646	0.283123
			HK Pewt - PBS	Male	4.18166	1.09904	Inf	3.80483	0.000416936
	Fecundity	emmeans(glmmTMB(Total_pupae~Strain, zi=~Strain, family=nbinom2(link='log')))	HK PeGac - HK Pewt	NA	1.16467	0.21845	Inf	5.33153	2.91713e-07
			HK PeGac - PBS	NA	0.16358	0.21579	Inf	0.758052	0.728742
			HK Pewt - PBS	NA	-1.00109	0.221392	Inf	-4.52181	1.82711e-05

### Sheet: TableS6
Table S6. Results of posthoc comparisons for experiment of the live infection. Table shows the results of multiple pairwise comparisons using the emmeans function for survival and fecundity in the experiment testing the effects of a live infection. It includes details of the fitted models, the type of comparison performed, the contrasted groups, and the corresponding estimated effect size (estima…
Experiment	Trait	Model	contrast	Sex	estimate	SE	df	z.ratio	p.value
Live infection	Survival	emmeans(coxph(Surv(Time, Status) ~ Treatment *Sex))	Sucrose - PeGac	F	-0.415188	0.912872	Inf	-0.454815	0.892261
			Sucrose - PeWT	F	-4.34498	0.724192	Inf	-5.99976	5.92586e-09
			PeGac - PeWT	F	-3.92979	0.598239	Inf	-6.56893	1.52042e-10
			Sucrose - PeGac	M	-16.1184	2249.36	Inf	-0.00716577	0.999972
			Sucrose - PeWT	M	-19.6244	2249.36	Inf	-0.00872446	0.999958
			PeGac - PeWT	M	-3.50604	0.725472	Inf	-4.83277	4.0236e-06
	Fecundity	emmeans(glmmTMB(Total_pupae~Treatment, zi=~Treatment, family=nbinom2(link='log')))	Sucrose - PeGac	NA	-0.500648	0.0823223	Inf	-6.08156	3.56942e-09
			Sucrose - PeWT	NA	1.12686	0.140872	Inf	7.99916	4.38538e-14
			PeGac - PeWT	NA	1.62751	0.134845	Inf	12.0695	0

### Sheet: TableS7
Table S7. Results of posthoc comparisons for experiment of the gut immunostaining. Table shows the results of multiple pairwise comparisons using the emmeans function for the count data of the experiment of gut immunostainings. It includes details of the fitted models, the contrasted groups, and the corresponding estimated effect size (estimate), standard error (SE), degrees of freedom (df), z-ra…
Experiment	Gene	Model	contrast	estimate	SE	df	z.ratio	p.value
Gut stainings	Dcp1	emmeans(zeroinfl(Gene ~ treatment_timepoint | treatment_timepoint, dist = 'negbin'))	HK_PeGac_120 - HK_PeGac_72	-3.99996	1.10276	Inf	-3.62722	0.00532444
			HK_PeGac_120 - HK_PeWT_120	-6.59517	2.5818	Inf	-2.55449	0.14026
			HK_PeGac_120 - HK_PeWT_72	-36.1428	4.23869	Inf	-8.52688	6.58362e-14
			HK_PeGac_120 - PBS_120	0.571479	0.60955	Inf	0.937543	0.966514
			HK_PeGac_120 - PBS_72	-0.09522	0.776715	Inf	-0.122593	1
			HK_PeGac_120 - untreated_0	0.571479	0.60955	Inf	0.937543	0.966514
			HK_PeGac_72 - HK_PeWT_120	-2.59521	2.67183	Inf	-0.971324	0.960171
			HK_PeGac_72 - HK_PeWT_72	-32.1429	4.29412	Inf	-7.48531	1.54365e-12
			HK_PeGac_72 - PBS_120	4.57144	0.918986	Inf	4.97444	1.35437e-05
			HK_PeGac_72 - PBS_72	3.90474	1.03744	Inf	3.76384	0.0031766
			HK_PeGac_72 - untreated_0	4.57144	0.918986	Inf	4.97444	1.35437e-05
			HK_PeWT_120 - HK_PeWT_72	-29.5477	4.88765	Inf	-6.04538	3.12477e-08
			HK_PeWT_120 - PBS_120	7.16665	2.50881	Inf	2.8566	0.0647592
			HK_PeWT_120 - PBS_72	6.49995	2.55458	Inf	2.54444	0.143607
			HK_PeWT_120 - untreated_0	7.16665	2.50881	Inf	2.8566	0.0647592
			HK_PeWT_72 - PBS_120	36.7143	4.19464	Inf	8.75268	5.61773e-14
			HK_PeWT_72 - PBS_72	36.0476	4.22217	Inf	8.5377	6.4837e-14
			HK_PeWT_72 - untreated_0	36.7143	4.19464	Inf	8.75268	5.61773e-14
			PBS_120 - PBS_72	-0.666699	0.48139	Inf	-1.38495	0.810137
			PBS_120 - untreated_0	-2.64698e-23	NA	Inf	NA	NA
			PBS_72 - untreated_0	0.666699	0.48139	Inf	1.38495	0.810137
	Ph3		untreated_0 - PBS_72	0.857143	0.631513	Inf	1.35728	0.82445
			untreated_0 - HK_PeGac_72	0.142861	1.00292	Inf	0.142445	0.999999
			untreated_0 - HK_PeWT_72	0.857143	0.631513	Inf	1.35728	0.82445
			untreated_0 - PBS_120	0.714287	0.647843	Inf	1.10256	0.927569
			untreated_0 - HK_PeGac_120	0.857143	0.631513	Inf	1.35728	0.82445
			untreated_0 - HK_PeWT_120	-10.1429	3.20133	Inf	-3.16833	0.0257337
			PBS_72 - HK_PeGac_72	-0.714282	0.779125	Inf	-0.916775	0.970034
			PBS_72 - HK_PeWT_72	2.4789e-13	NA	Inf	NA	NA
			PBS_72 - PBS_120	-0.142856	0.144537	Inf	-0.98837	0.956668
			PBS_72 - HK_PeGac_120	2.4789e-13	NA	Inf	NA	NA
			PBS_72 - HK_PeWT_120	-11	3.13842	Inf	-3.50494	0.00830141
			HK_PeGac_72 - HK_PeWT_72	0.714282	0.779125	Inf	0.916775	0.970034
			HK_PeGac_72 - PBS_120	0.571426	0.792419	Inf	0.721116	0.991361
			HK_PeGac_72 - HK_PeGac_120	0.714282	0.779125	Inf	0.916775	0.970034
			HK_PeGac_72 - HK_PeWT_120	-10.2857	3.23369	Inf	-3.1808	0.0247375
			HK_PeWT_72 - PBS_120	-0.142856	0.144537	Inf	-0.98837	0.956668
			HK_PeWT_72 - HK_PeGac_120	0	NA	Inf	NA	NA
			HK_PeWT_72 - HK_PeWT_120	-11	3.13842	Inf	-3.50494	0.00830141
			PBS_120 - HK_PeGac_120	0.142856	0.144537	Inf	0.98837	0.956668
			PBS_120 - HK_PeWT_120	-10.8571	3.14175	Inf	-3.45576	0.00987646
			HK_PeGac_120 - HK_PeWT_120	-11	3.13842	Inf	-3.50494	0.00830141

### Sheet: TableS8
Table S8. Results of posthoc comparisons for the germ-free experiment. Table shows the results of multiple pairwise comparisons using the emmeans function for survival traits in the germ-free experiment. It includes details of the fitted models, the contrasted between treatment groups, and the corresponding estimated effect size (estimate), standard error (SE), degrees of freedom (df), z-ratio, a…
Experiment	Trait	Model	contrast	Sex	estimate	SE	df	z.ratio	p.value
Germ-free (before exposure)	Survival	emmeans(coxme(Surv(Time, Status) ~ Treatment * GF_Treatment+ (1|VialNumber))	HK PeGac GF - HK Pewt GF	Female	-1.15076	0.265431	Inf	-4.33544	8.57333e-05
			HK PeGac GF - HK PeGac nonGF	Female	-0.0564333	0.262263	Inf	-0.215178	0.996483
			HK PeGac GF - HK Pewt nonGF	Female	-2.49456	0.226703	Inf	-11.0036	2.84217e-14
			HK Pewt GF - HK PeGac nonGF	Female	1.09433	0.277798	Inf	3.93929	0.00047431
			HK Pewt GF - HK Pewt nonGF	Female	-1.3438	0.244869	Inf	-5.48785	2.4357e-07
			HK PeGac nonGF - HK Pewt nonGF	Female	-2.43813	0.258714	Inf	-9.42403	3.60822e-14
			HK PeGac GF - HK Pewt GF	Male	-1.27578	0.202804	Inf	-6.29072	1.89526e-09
			HK PeGac GF - HK PeGac nonGF	Male	-0.14087	0.178919	Inf	-0.787337	0.86025
			HK PeGac GF - HK Pewt nonGF	Male	-1.88042	0.179887	Inf	-10.4533	3.83027e-14
			HK Pewt GF - HK PeGac nonGF	Male	1.13491	0.195755	Inf	5.7976	4.03138e-08
			HK Pewt GF - HK Pewt nonGF	Male	-0.604642	0.196943	Inf	-3.07013	0.0114953
			HK PeGac nonGF - HK Pewt nonGF	Male	-1.73955	0.150886	Inf	-11.5289	0
Germ-free (after exposure)	Survival	emmeans(coxme(Surv(Time, Status) ~ Treatment * EndFood+ (1|VialNumber))	HK PeGac GF food - HK Pewt GF food	Female	-1.1824	0.223281	Inf	-5.29558	7.09517e-07
			HK PeGac GF food - HK PeGac normal food	Female	-0.176428	0.217897	Inf	-0.809684	0.849927
			HK PeGac GF food - HK Pewt normal food	Female	-1.37844	0.215928	Inf	-6.3838	1.03615e-09
			HK Pewt GF food - HK PeGac normal food	Female	1.00597	0.215242	Inf	4.67367	1.75718e-05
			HK Pewt GF food - HK Pewt normal food	Female	-0.196044	0.209956	Inf	-0.933739	0.786708
			HK PeGac normal food - HK Pewt normal food	Female	-1.20202	0.215313	Inf	-5.58264	1.41875e-07
			HK PeGac GF food - HK Pewt GF food	Male	-1.0591	0.159462	Inf	-6.64174	1.85991e-10
			HK PeGac GF food - HK PeGac normal food	Male	-0.380651	0.157309	Inf	-2.41977	0.0733758
			HK PeGac GF food - HK Pewt normal food	Male	-1.35549	0.181784	Inf	-7.45658	5.58886e-13
			HK Pewt GF food - HK PeGac normal food	Male	0.678453	0.176402	Inf	3.84606	0.000693228
			HK Pewt GF food - HK Pewt normal food	Male	-0.296383	0.198126	Inf	-1.49593	0.43992
			HK PeGac normal food - HK Pewt normal food	Male	-0.974836	0.151786	Inf	-6.42245	8.04367e-10

### Sheet: TableS9
Table S9. Results of posthoc comparisons for the qPCR gene expression experiment. Table shows the results of multiple pairwise comparisons using the emmeans function for gene expression data. It includes details of the fitted models, the contrasts between treatment groups, and the corresponding estimated effect size (estimate), standard error (SE), degrees of freedom (df), z-ratio, and p-value fo…
Experiment	Gene	Model	contrast	estimate	SE	df	t.ratio	p.value
qPCR	Upd3	emmeans(lm(log(Fold_Change) ~ Treatment_Timepoint))	PBS_72h - PBS_8h	-0.109486	0.423699	48	-0.258406	1
			PBS_72h - PBS_96h	-0.376217	0.423699	48	-0.887935	0.996167
			PBS_72h - PeGac_72h	0.600453	0.423699	48	1.41717	0.915754
			PBS_72h - PeGac_8h	-0.552285	0.423699	48	-1.30348	0.948013
			PBS_72h - PeGac_96h	-1.35497	0.423699	48	-3.19796	0.067172
			PBS_72h - PeWT_72h	-4.73619	0.423699	48	-11.1782	0
			PBS_72h - PeWT_8h	-3.31415	0.423699	48	-7.82195	1.79655e-08
			PBS_72h - PeWT_96h	-4.67747	0.423699	48	-11.0396	0
			PBS_72h - untreat_0h	-0.482227	0.442539	48	-1.08968	0.983478
			PBS_8h - PBS_96h	-0.266731	0.403981	48	-0.660255	0.999621
			PBS_8h - PeGac_72h	0.709939	0.403981	48	1.75736	0.757326
			PBS_8h - PeGac_8h	-0.442798	0.403981	48	-1.09609	0.98281
			PBS_8h - PeGac_96h	-1.24548	0.403981	48	-3.08303	0.0884594
			PBS_8h - PeWT_72h	-4.62671	0.403981	48	-11.4528	0
			PBS_8h - PeWT_8h	-3.20466	0.403981	48	-7.93271	1.22227e-08
			PBS_8h - PeWT_96h	-4.56798	0.403981	48	-11.3074	0
			PBS_8h - untreat_0h	-0.372741	0.423699	48	-0.879731	0.996424
			PBS_96h - PeGac_72h	0.97667	0.403981	48	2.41761	0.33869
			PBS_96h - PeGac_8h	-0.176068	0.403981	48	-0.435831	0.999988
			PBS_96h - PeGac_96h	-0.978754	0.403981	48	-2.42277	0.335815
			PBS_96h - PeWT_72h	-4.35998	0.403981	48	-10.7925	0
			PBS_96h - PeWT_8h	-2.93793	0.403981	48	-7.27245	1.22544e-07
			PBS_96h - PeWT_96h	-4.30125	0.403981	48	-10.6472	0
			PBS_96h - untreat_0h	-0.10601	0.423699	48	-0.250202	1
			PeGac_72h - PeGac_8h	-1.15274	0.403981	48	-2.85344	0.147996
			PeGac_72h - PeGac_96h	-1.95542	0.403981	48	-4.84038	0.000542219
			PeGac_72h - PeWT_72h	-5.33665	0.403981	48	-13.2101	0
			PeGac_72h - PeWT_8h	-3.9146	0.403981	48	-9.69006	2.83749e-11
			PeGac_72h - PeWT_96h	-5.27792	0.403981	48	-13.0648	0
			PeGac_72h - untreat_0h	-1.08268	0.423699	48	-2.55531	0.266817
			PeGac_8h - PeGac_96h	-0.802686	0.403981	48	-1.98694	0.611857
			PeGac_8h - PeWT_72h	-4.18391	0.403981	48	-10.3567	6.68576e-13
			PeGac_8h - PeWT_8h	-2.76187	0.403981	48	-6.83662	5.65598e-07
			PeGac_8h - PeWT_96h	-4.12519	0.403981	48	-10.2113	2.7971e-12
			PeGac_8h - untreat_0h	0.0700575	0.423699	48	0.165347	1
			PeGac_96h - PeWT_72h	-3.38122	0.403981	48	-8.36975	2.69495e-09
			PeGac_96h - PeWT_8h	-1.95918	0.403981	48	-4.84968	0.000525935
			PeGac_96h - PeWT_96h	-3.3225	0.403981	48	-8.2244	4.44943e-09
			PeGac_96h - untreat_0h	0.872743	0.423699	48	2.05982	0.563254
			PeWT_72h - PeWT_8h	1.42204	0.403981	48	3.52007	0.0293852
			PeWT_72h - PeWT_96h	0.058722	0.403981	48	0.145358	1
			PeWT_72h - untreat_0h	4.25397	0.423699	48	10.0401	7.02483e-12
			PeWT_8h - PeWT_96h	-1.36332	0.403981	48	-3.37471	0.043081
			PeWT_8h - untreat_0h	2.83192	0.423699	48	6.68381	9.67135e-07
			PeWT_96h - untreat_0h	4.19524	0.423699	48	9.90147	1.27027e-11
	Stat-92E		PBS_72h - PBS_8h	-0.465302	0.255681	49	-1.81986	0.719754
			PBS_72h - PBS_96h	0.0753833	0.255681	49	0.294834	1
			PBS_72h - PeGac_72h	0.0652192	0.255681	49	0.255081	1
			PBS_72h - PeGac_8h	-0.551274	0.255681	49	-2.1561	0.499147
			PBS_72h - PeGac_96h	-1.13503	0.255681	49	-4.43926	0.00192075
			PBS_72h - PeWT_72h	-0.0875496	0.255681	49	-0.342418	0.999999
			PBS_72h - PeWT_8h	-1.09329	0.255681	49	-4.27598	0.00320652
			PBS_72h - PeWT_96h	-0.980375	0.255681	49	-3.83437	0.0120765
			PBS_72h - untreat_0h	-0.777155	0.255681	49	-3.03955	0.0973563
			PBS_8h - PBS_96h	0.540685	0.243782	49	2.21791	0.458954
			PBS_8h - PeGac_72h	0.530521	0.243782	49	2.17621	0.485969
			PBS_8h - PeGac_8h	-0.0859723	0.243782	49	-0.352661	0.999998
			PBS_8h - PeGac_96h	-0.669732	0.243782	49	-2.74726	0.183986
			PBS_8h - PeWT_72h	0.377752	0.243782	49	1.54955	0.864909
			PBS_8h - PeWT_8h	-0.627984	0.243782	49	-2.57601	0.256395
			PBS_8h - PeWT_96h	-0.515073	0.243782	49	-2.11285	0.527754
			PBS_8h - untreat_0h	-0.311853	0.243782	49	-1.27923	0.953678
			PBS_96h - PeGac_72h	-0.0101641	0.243782	49	-0.0416934	1
			PBS_96h - PeGac_8h	-0.626657	0.243782	49	-2.57057	0.258974
			PBS_96h - PeGac_96h	-1.21042	0.243782	49	-4.96516	0.000346179
			PBS_96h - PeWT_72h	-0.162933	0.243782	49	-0.668355	0.999584
			PBS_96h - PeWT_8h	-1.16867	0.243782	49	-4.79391	0.000610467
			PBS_96h - PeWT_96h	-1.05576	0.243782	49	-4.33075	0.00270334
			PBS_96h - untreat_0h	-0.852539	0.243782	49	-3.49714	0.030926
			PeGac_72h - PeGac_8h	-0.616493	0.243782	49	-2.52887	0.279295
			PeGac_72h - PeGac_96h	-1.20025	0.243782	49	-4.92347	0.000397739
			PeGac_72h - PeWT_72h	-0.152769	0.243782	49	-0.626661	0.999754
			PeGac_72h - PeWT_8h	-1.15851	0.243782	49	-4.75222	0.0007
			PeGac_72h - PeWT_96h	-1.04559	0.243782	49	-4.28906	0.00307884
			PeGac_72h - untreat_0h	-0.842374	0.243782	49	-3.45544	0.0345604
			PeGac_8h - PeGac_96h	-0.58376	0.243782	49	-2.3946	0.351256
			PeGac_8h - PeWT_72h	0.463725	0.243782	49	1.90221	0.667534
			PeGac_8h - PeWT_8h	-0.542012	0.243782	49	-2.22335	0.455463
			PeGac_8h - PeWT_96h	-0.429101	0.243782	49	-1.76018	0.755753
			PeGac_8h - untreat_0h	-0.225881	0.243782	49	-0.92657	0.994767
			PeGac_96h - PeWT_72h	1.04748	0.243782	49	4.29681	0.00300544
			PeGac_96h - PeWT_8h	0.0417477	0.243782	49	0.17125	1
			PeGac_96h - PeWT_96h	0.154659	0.243782	49	0.634413	0.999728
			PeGac_96h - untreat_0h	0.357879	0.243782	49	1.46803	0.898025
			PeWT_72h - PeWT_8h	-1.00574	0.243782	49	-4.12556	0.00509064
			PeWT_72h - PeWT_96h	-0.892826	0.243782	49	-3.6624	0.0196811
			PeWT_72h - untreat_0h	-0.689606	0.243782	49	-2.82878	0.155375
			PeWT_8h - PeWT_96h	0.112911	0.243782	49	0.463163	0.999981
			PeWT_8h - untreat_0h	0.316131	0.243782	49	1.29678	0.949697
			PeWT_96h - untreat_0h	0.20322	0.243782	49	0.833615	0.997629
	Duox		PBS_72h - PBS_8h	-1.49681	0.440507	48	-3.39793	0.0405686
			PBS_72h - PBS_96h	-0.832428	0.440507	48	-1.8897	0.67561
			PBS_72h - PeGac_72h	-0.691889	0.440507	48	-1.57066	0.85531
			PBS_72h - PeGac_8h	-2.13286	0.440507	48	-4.84183	0.000539646
			PBS_72h - PeGac_96h	-1.73295	0.440507	48	-3.934	0.00918133
			PBS_72h - PeWT_72h	-0.583753	0.440507	48	-1.32518	0.94265
			PBS_72h - PeWT_8h	-1.63274	0.440507	48	-3.70651	0.0176219
			PBS_72h - PeWT_96h	-2.04596	0.440507	48	-4.64455	0.0010247
			PBS_72h - untreat_0h	-0.0713911	0.460095	48	-0.155166	1
			PBS_8h - PBS_96h	0.664383	0.420007	48	1.58184	0.850159
			PBS_8h - PeGac_72h	0.804922	0.420007	48	1.91645	0.658289
			PBS_8h - PeGac_8h	-0.636052	0.420007	48	-1.51438	0.879733
			PBS_8h - PeGac_96h	-0.236144	0.420007	48	-0.562239	0.999899
			PBS_8h - PeWT_72h	0.913057	0.420007	48	2.17391	0.487714
			PBS_8h - PeWT_8h	-0.135931	0.420007	48	-0.323641	0.999999
			PBS_8h - PeWT_96h	-0.549148	0.420007	48	-1.30747	0.947054
			PBS_8h - untreat_0h	1.42542	0.440507	48	3.23586	0.0611951
			PBS_96h - PeGac_72h	0.140539	0.420007	48	0.334612	0.999999
			PBS_96h - PeGac_8h	-1.30043	0.420007	48	-3.09622	0.0857565
			PBS_96h - PeGac_96h	-0.900527	0.420007	48	-2.14408	0.507283
			PBS_96h - PeWT_72h	0.248675	0.420007	48	0.592073	0.999845
			PBS_96h - PeWT_8h	-0.800314	0.420007	48	-1.90548	0.665419
			PBS_96h - PeWT_96h	-1.21353	0.420007	48	-2.88931	0.137012
			PBS_96h - untreat_0h	0.761037	0.440507	48	1.72764	0.774478
			PeGac_72h - PeGac_8h	-1.44097	0.420007	48	-3.43083	0.037231
			PeGac_72h - PeGac_96h	-1.04107	0.420007	48	-2.47869	0.305536
			PeGac_72h - PeWT_72h	0.108135	0.420007	48	0.257461	1
			PeGac_72h - PeWT_8h	-0.940853	0.420007	48	-2.24009	0.445083
			PeGac_72h - PeWT_96h	-1.35407	0.420007	48	-3.22392	0.0630256
			PeGac_72h - untreat_0h	0.620498	0.440507	48	1.4086	0.918552
			PeGac_8h - PeGac_96h	0.399908	0.420007	48	0.952145	0.993594
			PeGac_8h - PeWT_72h	1.54911	0.420007	48	3.68829	0.0185422
			PeGac_8h - PeWT_8h	0.50012	0.420007	48	1.19074	0.970339
			PeGac_8h - PeWT_96h	0.0869034	0.420007	48	0.206909	1
			PeGac_8h - untreat_0h	2.06147	0.440507	48	4.67977	0.000914656
			PeGac_96h - PeWT_72h	1.1492	0.420007	48	2.73615	0.188738
			PeGac_96h - PeWT_8h	0.100213	0.420007	48	0.238598	1
			PeGac_96h - PeWT_96h	-0.313004	0.420007	48	-0.745236	0.999002
			PeGac_96h - untreat_0h	1.66156	0.440507	48	3.77193	0.0146526
			PeWT_72h - PeWT_8h	-1.04899	0.420007	48	-2.49755	0.2957
			PeWT_72h - PeWT_96h	-1.46221	0.420007	48	-3.48138	0.0325821
			PeWT_72h - untreat_0h	0.512362	0.440507	48	1.16312	0.974513
			PeWT_8h - PeWT_96h	-0.413217	0.420007	48	-0.983833	0.991892
			PeWT_8h - untreat_0h	1.56135	0.440507	48	3.54444	0.0275204
			PeWT_96h - untreat_0h	1.97457	0.440507	48	4.48249	0.00171943
	Drsl-5		PBS_72h - PBS_8h	-0.478789	0.376764	49	-1.27079	0.955511
			PBS_72h - PBS_96h	0.0676131	0.376764	49	0.179457	1
			PBS_72h - PeGac_72h	-0.268866	0.376764	49	-0.713618	0.999296
			PBS_72h - PeGac_8h	-0.200545	0.376764	49	-0.532283	0.999937
			PBS_72h - PeGac_96h	0.00543102	0.376764	49	0.0144149	1
			PBS_72h - PeWT_72h	0.440772	0.376764	49	1.16989	0.9736
			PBS_72h - PeWT_8h	-0.641908	0.376764	49	-1.70374	0.787993
			PBS_72h - PeWT_96h	0.18499	0.376764	49	0.490997	0.999968
			PBS_72h - untreat_0h	-0.120053	0.376764	49	-0.318641	0.999999
			PBS_8h - PBS_96h	0.546402	0.359231	49	1.52103	0.877118
			PBS_8h - PeGac_72h	0.209923	0.359231	49	0.584368	0.999862
			PBS_8h - PeGac_8h	0.278244	0.359231	49	0.774554	0.998656
			PBS_8h - PeGac_96h	0.48422	0.359231	49	1.34794	0.936744
			PBS_8h - PeWT_72h	0.919561	0.359231	49	2.55981	0.264123
			PBS_8h - PeWT_8h	-0.163119	0.359231	49	-0.45408	0.999984
			PBS_8h - PeWT_96h	0.663779	0.359231	49	1.84778	0.702336
			PBS_8h - untreat_0h	0.358736	0.359231	49	0.998623	0.991013
			PBS_96h - PeGac_72h	-0.336479	0.359231	49	-0.936665	0.994335
			PBS_96h - PeGac_8h	-0.268158	0.359231	49	-0.74648	0.998994
			PBS_96h - PeGac_96h	-0.0621821	0.359231	49	-0.173098	1
			PBS_96h - PeWT_72h	0.373159	0.359231	49	1.03877	0.988142
			PBS_96h - PeWT_8h	-0.709521	0.359231	49	-1.97511	0.619647
			PBS_96h - PeWT_96h	0.117377	0.359231	49	0.326745	0.999999
			PBS_96h - untreat_0h	-0.187666	0.359231	49	-0.52241	0.999946
			PeGac_72h - PeGac_8h	0.0683206	0.359231	49	0.190186	1
			PeGac_72h - PeGac_96h	0.274297	0.359231	49	0.763567	0.998798
			PeGac_72h - PeWT_72h	0.709638	0.359231	49	1.97544	0.619431
			PeGac_72h - PeWT_8h	-0.373042	0.359231	49	-1.03845	0.988168
			PeGac_72h - PeWT_96h	0.453856	0.359231	49	1.26341	0.957072
			PeGac_72h - untreat_0h	0.148813	0.359231	49	0.414255	0.999993
			PeGac_8h - PeGac_96h	0.205976	0.359231	49	0.573382	0.999882
			PeGac_8h - PeWT_72h	0.641318	0.359231	49	1.78525	0.740849
			PeGac_8h - PeWT_8h	-0.441363	0.359231	49	-1.22863	0.963904
			PeGac_8h - PeWT_96h	0.385535	0.359231	49	1.07322	0.985148
			PeGac_8h - untreat_0h	0.0804926	0.359231	49	0.224069	1
			PeGac_96h - PeWT_72h	0.435341	0.359231	49	1.21187	0.966899
			PeGac_96h - PeWT_8h	-0.647339	0.359231	49	-1.80202	0.730702
			PeGac_96h - PeWT_96h	0.179559	0.359231	49	0.499843	0.999963
			PeGac_96h - untreat_0h	-0.125484	0.359231	49	-0.349312	0.999998
			PeWT_72h - PeWT_8h	-1.08268	0.359231	49	-3.01389	0.103291
			PeWT_72h - PeWT_96h	-0.255782	0.359231	49	-0.712028	0.999308
			PeWT_72h - untreat_0h	-0.560825	0.359231	49	-1.56118	0.859739
			PeWT_8h - PeWT_96h	0.826898	0.359231	49	2.30186	0.40621
			PeWT_8h - untreat_0h	0.521856	0.359231	49	1.4527	0.903633
			PeWT_96h - untreat_0h	-0.305043	0.359231	49	-0.849156	0.997271
	Drsl-2		PBS_72h - PBS_8h	0.44666	0.412932	48	1.08168	0.984285
			PBS_72h - PBS_96h	0.174944	0.412932	48	0.423662	0.999991
			PBS_72h - PeGac_72h	0.866284	0.412932	48	2.09788	0.537878
			PBS_72h - PeGac_8h	-0.150939	0.412932	48	-0.36553	0.999997
			PBS_72h - PeGac_96h	0.636278	0.412932	48	1.54088	0.868555
			PBS_72h - PeWT_72h	-2.23764	0.412932	48	-5.4189	7.82275e-05
			PBS_72h - PeWT_8h	-2.665	0.412932	48	-6.45385	2.16645e-06
			PBS_72h - PeWT_96h	-2.13149	0.412932	48	-5.16184	0.000186563
			PBS_72h - untreat_0h	0.611075	0.431293	48	1.41684	0.915861
			PBS_8h - PBS_96h	-0.271716	0.393715	48	-0.690135	0.999459
			PBS_8h - PeGac_72h	0.419624	0.393715	48	1.0658	0.985795
			PBS_8h - PeGac_8h	-0.597599	0.393715	48	-1.51785	0.878305
			PBS_8h - PeGac_96h	0.189618	0.393715	48	0.481612	0.999973
			PBS_8h - PeWT_72h	-2.6843	0.393715	48	-6.81786	6.04104e-07
			PBS_8h - PeWT_8h	-3.11166	0.393715	48	-7.90333	1.35362e-08
			PBS_8h - PeWT_96h	-2.57815	0.393715	48	-6.54826	1.55604e-06
			PBS_8h - untreat_0h	0.164415	0.412932	48	0.398164	0.999995
			PBS_96h - PeGac_72h	0.69134	0.393715	48	1.75594	0.758156
			PBS_96h - PeGac_8h	-0.325882	0.393715	48	-0.827711	0.997745
			PBS_96h - PeGac_96h	0.461335	0.393715	48	1.17175	0.973259
			PBS_96h - PeWT_72h	-2.41258	0.393715	48	-6.12773	6.77535e-06
			PBS_96h - PeWT_8h	-2.83995	0.393715	48	-7.2132	1.50837e-07
			PBS_96h - PeWT_96h	-2.30643	0.393715	48	-5.85813	1.72936e-05
			PBS_96h - untreat_0h	0.436131	0.412932	48	1.05618	0.986655
			PeGac_72h - PeGac_8h	-1.01722	0.393715	48	-2.58365	0.253333
			PeGac_72h - PeGac_96h	-0.230005	0.393715	48	-0.584193	0.999861
			PeGac_72h - PeWT_72h	-3.10392	0.393715	48	-7.88367	1.44941e-08
			PeGac_72h - PeWT_8h	-3.53129	0.393715	48	-8.96914	3.45777e-10
			PeGac_72h - PeWT_96h	-2.99777	0.393715	48	-7.61407	3.7084e-08
			PeGac_72h - untreat_0h	-0.255209	0.412932	48	-0.618041	0.999779
			PeGac_8h - PeGac_96h	0.787217	0.393715	48	1.99946	0.603531
			PeGac_8h - PeWT_72h	-2.0867	0.393715	48	-5.30002	0.000117111
			PeGac_8h - PeWT_8h	-2.51406	0.393715	48	-6.38549	2.7526e-06
			PeGac_8h - PeWT_96h	-1.98055	0.393715	48	-5.03042	0.000289442
			PeGac_8h - untreat_0h	0.762014	0.412932	48	1.84537	0.703811
			PeGac_96h - PeWT_72h	-2.87391	0.393715	48	-7.29947	1.11471e-07
			PeGac_96h - PeWT_8h	-3.30128	0.393715	48	-8.38495	2.55758e-09
			PeGac_96h - PeWT_96h	-2.76777	0.393715	48	-7.02987	2.86978e-07
			PeGac_96h - untreat_0h	-0.0252033	0.412932	48	-0.061035	1
			PeWT_72h - PeWT_8h	-0.427367	0.393715	48	-1.08547	0.983907
			PeWT_72h - PeWT_96h	0.106145	0.393715	48	0.269599	1
			PeWT_72h - untreat_0h	2.84871	0.412932	48	6.89874	4.54762e-07
			PeWT_8h - PeWT_96h	0.533512	0.393715	48	1.35507	0.93466
			PeWT_8h - untreat_0h	3.27608	0.412932	48	7.9337	1.21808e-08
			PeWT_96h - untreat_0h	2.74256	0.412932	48	6.64169	1.12121e-06
	Drs		PBS_72h - PBS_8h	-0.0310115	0.50619	49	-0.0612646	1
			PBS_72h - PBS_96h	0.78376	0.50619	49	1.54835	0.865435
			PBS_72h - PeGac_72h	-0.195543	0.50619	49	-0.386305	0.999996
			PBS_72h - PeGac_8h	-0.29602	0.50619	49	-0.5848	0.999861
			PBS_72h - PeGac_96h	-0.634125	0.50619	49	-1.25274	0.959258
			PBS_72h - PeWT_72h	-0.227981	0.50619	49	-0.450386	0.999985
			PBS_72h - PeWT_8h	-0.195689	0.50619	49	-0.386592	0.999996
			PBS_72h - PeWT_96h	-1.90394	0.50619	49	-3.76132	0.0148927
			PBS_72h - untreat_0h	0.34051	0.50619	49	0.672692	0.999562
			PBS_8h - PBS_96h	0.814772	0.482633	49	1.68818	0.796528
			PBS_8h - PeGac_72h	-0.164532	0.482633	49	-0.340905	0.999999
			PBS_8h - PeGac_8h	-0.265008	0.482633	49	-0.549088	0.999918
			PBS_8h - PeGac_96h	-0.603113	0.482633	49	-1.24963	0.95988
			PBS_8h - PeWT_72h	-0.196969	0.482633	49	-0.408114	0.999993
			PBS_8h - PeWT_8h	-0.164678	0.482633	49	-0.341207	0.999999
			PBS_8h - PeWT_96h	-1.87293	0.482633	49	-3.88065	0.0105586
			PBS_8h - untreat_0h	0.371521	0.482633	49	0.769781	0.998719
			PBS_96h - PeGac_72h	-0.979304	0.482633	49	-2.02909	0.583669
			PBS_96h - PeGac_8h	-1.07978	0.482633	49	-2.23727	0.446574
			PBS_96h - PeGac_96h	-1.41789	0.482633	49	-2.93781	0.122649
			PBS_96h - PeWT_72h	-1.01174	0.482633	49	-2.0963	0.538767
			PBS_96h - PeWT_8h	-0.97945	0.482633	49	-2.02939	0.583467
			PBS_96h - PeWT_96h	-2.6877	0.482633	49	-5.56883	4.44215e-05
			PBS_96h - untreat_0h	-0.443251	0.482633	49	-0.918401	0.995097
			PeGac_72h - PeGac_8h	-0.100476	0.482633	49	-0.208184	1
			PeGac_72h - PeGac_96h	-0.438582	0.482633	49	-0.908727	0.995465
			PeGac_72h - PeWT_72h	-0.0324374	0.482633	49	-0.0672092	1
			PeGac_72h - PeWT_8h	-0.000145769	0.482633	49	-0.000302029	1
			PeGac_72h - PeWT_96h	-1.7084	0.482633	49	-3.53974	0.0275722
			PeGac_72h - untreat_0h	0.536053	0.482633	49	1.11069	0.981262
			PeGac_8h - PeGac_96h	-0.338105	0.482633	49	-0.700544	0.999393
			PeGac_8h - PeWT_72h	0.0680389	0.482633	49	0.140974	1
			PeGac_8h - PeWT_8h	0.10033	0.482633	49	0.207882	1
			PeGac_8h - PeWT_96h	-1.60792	0.482633	49	-3.33156	0.0477258
			PeGac_8h - untreat_0h	0.636529	0.482633	49	1.31887	0.944353
			PeGac_96h - PeWT_72h	0.406144	0.482633	49	0.841518	0.997452
			PeGac_96h - PeWT_8h	0.438436	0.482633	49	0.908425	0.995476
			PeGac_96h - PeWT_96h	-1.26981	0.482633	49	-2.63102	0.231288
			PeGac_96h - untreat_0h	0.974635	0.482633	49	2.01941	0.590133
			PeWT_72h - PeWT_8h	0.0322916	0.482633	49	0.0669072	1
			PeWT_72h - PeWT_96h	-1.67596	0.482633	49	-3.47253	0.0330264
			PeWT_72h - untreat_0h	0.568491	0.482633	49	1.17789	0.972407
			PeWT_8h - PeWT_96h	-1.70825	0.482633	49	-3.53944	0.0275948
			PeWT_8h - untreat_0h	0.536199	0.482633	49	1.11099	0.981228
			PeWT_96h - untreat_0h	2.24445	0.482633	49	4.65043	0.000975523
	Dpt		PBS_72h - PBS_8h	0.899933	1.11165	48	0.809543	0.998098
			PBS_72h - PBS_96h	2.24838	1.11165	48	2.02255	0.588138
			PBS_72h - PeGac_72h	-1.06417	1.11165	48	-0.957286	0.993339
			PBS_72h - PeGac_8h	0.967043	1.11165	48	0.869913	0.996713
			PBS_72h - PeGac_96h	0.562733	1.11165	48	0.506212	0.999958
			PBS_72h - PeWT_72h	-1.85505	1.11165	48	-1.66873	0.806853
			PBS_72h - PeWT_8h	-3.84486	1.11165	48	-3.45868	0.0346012
			PBS_72h - PeWT_96h	-1.40314	1.11165	48	-1.26221	0.957231
			PBS_72h - untreat_0h	0.572902	1.16109	48	0.493419	0.999966
			PBS_8h - PBS_96h	1.34844	1.05992	48	1.27221	0.955113
			PBS_8h - PeGac_72h	-1.9641	1.05992	48	-1.85307	0.698968
			PBS_8h - PeGac_8h	0.0671101	1.05992	48	0.0633161	1
			PBS_8h - PeGac_96h	-0.3372	1.05992	48	-0.318136	0.999999
			PBS_8h - PeWT_72h	-2.75499	1.05992	48	-2.59924	0.246116
			PBS_8h - PeWT_8h	-4.74479	1.05992	48	-4.47655	0.00175205
			PBS_8h - PeWT_96h	-2.30308	1.05992	48	-2.17287	0.48839
			PBS_8h - untreat_0h	-0.327031	1.11165	48	-0.294184	1
			PBS_96h - PeGac_72h	-3.31255	1.05992	48	-3.12528	0.0800491
			PBS_96h - PeGac_8h	-1.28133	1.05992	48	-1.2089	0.967334
			PBS_96h - PeGac_96h	-1.68564	1.05992	48	-1.59035	0.846169
			PBS_96h - PeWT_72h	-4.10343	1.05992	48	-3.87145	0.0110153
			PBS_96h - PeWT_8h	-6.09323	1.05992	48	-5.74876	2.52407e-05
			PBS_96h - PeWT_96h	-3.65152	1.05992	48	-3.44509	0.0358634
			PBS_96h - untreat_0h	-1.67547	1.11165	48	-1.50719	0.882668
			PeGac_72h - PeGac_8h	2.03121	1.05992	48	1.91638	0.658332
			PeGac_72h - PeGac_96h	1.62691	1.05992	48	1.53493	0.871115
			PeGac_72h - PeWT_72h	-0.79088	1.05992	48	-0.746169	0.998993
			PeGac_72h - PeWT_8h	-2.78069	1.05992	48	-2.62348	0.235166
			PeGac_72h - PeWT_96h	-0.338971	1.05992	48	-0.319808	0.999999
			PeGac_72h - untreat_0h	1.63707	1.11165	48	1.47265	0.896163
			PeGac_8h - PeGac_96h	-0.40431	1.05992	48	-0.381453	0.999996
			PeGac_8h - PeWT_72h	-2.8221	1.05992	48	-2.66255	0.218239
			PeGac_8h - PeWT_8h	-4.8119	1.05992	48	-4.53987	0.00143299
			PeGac_8h - PeWT_96h	-2.37019	1.05992	48	-2.23619	0.447559
			PeGac_8h - untreat_0h	-0.394141	1.11165	48	-0.354553	0.999998
			PeGac_96h - PeWT_72h	-2.41779	1.05992	48	-2.2811	0.419353
			PeGac_96h - PeWT_8h	-4.40759	1.05992	48	-4.15841	0.00470065
			PeGac_96h - PeWT_96h	-1.96588	1.05992	48	-1.85474	0.697913
			PeGac_96h - untreat_0h	0.0101686	1.11165	48	0.00914725	1
			PeWT_72h - PeWT_8h	-1.98981	1.05992	48	-1.87731	0.68356
			PeWT_72h - PeWT_96h	0.451909	1.05992	48	0.426361	0.99999
			PeWT_72h - untreat_0h	2.42795	1.11165	48	2.18409	0.48108
			PeWT_8h - PeWT_96h	2.44172	1.05992	48	2.30368	0.405453
			PeWT_8h - untreat_0h	4.41776	1.11165	48	3.97404	0.00816235
			PeWT_96h - untreat_0h	1.97604	1.11165	48	1.77757	0.745375
	Cec A		PBS_72h - PBS_8h	-0.0145652	0.360176	49	-0.0404392	1
			PBS_72h - PBS_96h	0.121467	0.360176	49	0.337243	0.999999
			PBS_72h - PeGac_72h	-0.229067	0.360176	49	-0.635987	0.999722
			PBS_72h - PeGac_8h	-0.0727044	0.360176	49	-0.201858	1
			PBS_72h - PeGac_96h	0.237573	0.360176	49	0.659602	0.999626
			PBS_72h - PeWT_72h	0.370205	0.360176	49	1.02784	0.988986
			PBS_72h - PeWT_8h	-0.48865	0.360176	49	-1.3567	0.934319
			PBS_72h - PeWT_96h	-0.387641	0.360176	49	-1.07626	0.984859
			PBS_72h - untreat_0h	0.667712	0.360176	49	1.85385	0.698507
			PBS_8h - PBS_96h	0.136032	0.343414	49	0.396116	0.999995
			PBS_8h - PeGac_72h	-0.214502	0.343414	49	-0.624616	0.99976
			PBS_8h - PeGac_8h	-0.0581391	0.343414	49	-0.169297	1
			PBS_8h - PeGac_96h	0.252138	0.343414	49	0.73421	0.999117
			PBS_8h - PeWT_72h	0.38477	0.343414	49	1.12043	0.980135
			PBS_8h - PeWT_8h	-0.474085	0.343414	49	-1.3805	0.927417
			PBS_8h - PeWT_96h	-0.373076	0.343414	49	-1.08637	0.983862
			PBS_8h - untreat_0h	0.682277	0.343414	49	1.98675	0.611916
			PBS_96h - PeGac_72h	-0.350534	0.343414	49	-1.02073	0.98951
			PBS_96h - PeGac_8h	-0.194171	0.343414	49	-0.565413	0.999895
			PBS_96h - PeGac_96h	0.116106	0.343414	49	0.338094	0.999999
			PBS_96h - PeWT_72h	0.248738	0.343414	49	0.72431	0.999207
			PBS_96h - PeWT_8h	-0.610117	0.343414	49	-1.77662	0.746019
			PBS_96h - PeWT_96h	-0.509108	0.343414	49	-1.48249	0.892553
			PBS_96h - untreat_0h	0.546245	0.343414	49	1.59063	0.846169
			PeGac_72h - PeGac_8h	0.156363	0.343414	49	0.455318	0.999983
			PeGac_72h - PeGac_96h	0.46664	0.343414	49	1.35883	0.933721
			PeGac_72h - PeWT_72h	0.599272	0.343414	49	1.74504	0.764589
			PeGac_72h - PeWT_8h	-0.259583	0.343414	49	-0.755889	0.998889
			PeGac_72h - PeWT_96h	-0.158574	0.343414	49	-0.461757	0.999981
			PeGac_72h - untreat_0h	0.896779	0.343414	49	2.61136	0.240057
			PeGac_8h - PeGac_96h	0.310277	0.343414	49	0.903507	0.995655
			PeGac_8h - PeWT_72h	0.442909	0.343414	49	1.28972	0.951325
			PeGac_8h - PeWT_8h	-0.415946	0.343414	49	-1.21121	0.967014
			PeGac_8h - PeWT_96h	-0.314937	0.343414	49	-0.917076	0.995148
			PeGac_8h - untreat_0h	0.740416	0.343414	49	2.15604	0.499187
			PeGac_96h - PeWT_72h	0.132632	0.343414	49	0.386216	0.999996
			PeGac_96h - PeWT_8h	-0.726223	0.343414	49	-2.11471	0.526512
			PeGac_96h - PeWT_96h	-0.625214	0.343414	49	-1.82058	0.719305
			PeGac_96h - untreat_0h	0.430139	0.343414	49	1.25254	0.959299
			PeWT_72h - PeWT_8h	-0.858855	0.343414	49	-2.50093	0.293465
			PeWT_72h - PeWT_96h	-0.757846	0.343414	49	-2.2068	0.466105
			PeWT_72h - untreat_0h	0.297507	0.343414	49	0.866321	0.996826
			PeWT_8h - PeWT_96h	0.101009	0.343414	49	0.294132	1
			PeWT_8h - untreat_0h	1.15636	0.343414	49	3.36725	0.0435384
			PeWT_96h - untreat_0h	1.05535	0.343414	49	3.07312	0.0900273
	AttA		PBS_72h - PBS_8h	0.882402	0.718781	48	1.22764	0.964005
			PBS_72h - PBS_96h	1.33048	0.718781	48	1.85102	0.700261
			PBS_72h - PeGac_72h	-0.975209	0.718781	48	-1.35675	0.934189
			PBS_72h - PeGac_8h	-1.13443	0.718781	48	-1.57828	0.851812
			PBS_72h - PeGac_96h	0.544818	0.718781	48	0.757976	0.99886
			PBS_72h - PeWT_72h	-2.79891	0.718781	48	-3.89396	0.0103188
			PBS_72h - PeWT_8h	-3.53551	0.718781	48	-4.91876	0.000419016
			PBS_72h - PeWT_96h	3.72646	0.718781	48	5.18441	0.000172946
			PBS_72h - untreat_0h	1.16458	0.750742	48	1.55124	0.864027
			PBS_8h - PBS_96h	0.448073	0.685331	48	0.653806	0.99965
			PBS_8h - PeGac_72h	-1.85761	0.685331	48	-2.71053	0.198655
			PBS_8h - PeGac_8h	-2.01684	0.685331	48	-2.94287	0.121826
			PBS_8h - PeGac_96h	-0.337583	0.685331	48	-0.492585	0.999967
			PBS_8h - PeWT_72h	-3.68131	0.685331	48	-5.37158	9.18831e-05
			PBS_8h - PeWT_8h	-4.41791	0.685331	48	-6.44639	2.22385e-06
			PBS_8h - PeWT_96h	2.84405	0.685331	48	4.1499	0.00482365
			PBS_8h - untreat_0h	0.282182	0.718781	48	0.392585	0.999995
			PBS_96h - PeGac_72h	-2.30568	0.685331	48	-3.36434	0.0442482
			PBS_96h - PeGac_8h	-2.46491	0.685331	48	-3.59667	0.0238808
			PBS_96h - PeGac_96h	-0.785657	0.685331	48	-1.14639	0.976818
			PBS_96h - PeWT_72h	-4.12938	0.685331	48	-6.02539	9.67673e-06
			PBS_96h - PeWT_8h	-4.86598	0.685331	48	-7.1002	2.24214e-07
			PBS_96h - PeWT_96h	2.39598	0.685331	48	3.49609	0.0313312
			PBS_96h - untreat_0h	-0.165891	0.718781	48	-0.230795	1
			PeGac_72h - PeGac_8h	-0.159225	0.685331	48	-0.232333	1
			PeGac_72h - PeGac_96h	1.52003	0.685331	48	2.21795	0.459208
			PeGac_72h - PeWT_72h	-1.8237	0.685331	48	-2.66105	0.218874
			PeGac_72h - PeWT_8h	-2.5603	0.685331	48	-3.73586	0.0162269
			PeGac_72h - PeWT_96h	4.70167	0.685331	48	6.86043	5.20234e-07
			PeGac_72h - untreat_0h	2.13979	0.718781	48	2.97698	0.112884
			PeGac_8h - PeGac_96h	1.67925	0.685331	48	2.45028	0.320712
			PeGac_8h - PeWT_72h	-1.66447	0.685331	48	-2.42872	0.332518
			PeGac_8h - PeWT_8h	-2.40107	0.685331	48	-3.50353	0.030716
			PeGac_8h - PeWT_96h	4.86089	0.685331	48	7.09277	2.30138e-07
			PeGac_8h - untreat_0h	2.29902	0.718781	48	3.1985	0.0670834
			PeGac_96h - PeWT_72h	-3.34373	0.685331	48	-4.879	0.000477651
			PeGac_96h - PeWT_8h	-4.08033	0.685331	48	-5.95381	1.24102e-05
			PeGac_96h - PeWT_96h	3.18164	0.685331	48	4.64248	0.00103155
			PeGac_96h - untreat_0h	0.619766	0.718781	48	0.862246	0.996925
			PeWT_72h - PeWT_8h	-0.7366	0.685331	48	-1.07481	0.984953
			PeWT_72h - PeWT_96h	6.52536	0.685331	48	9.52148	5.17617e-11
			PeWT_72h - untreat_0h	3.96349	0.718781	48	5.51419	5.65135e-05
			PeWT_8h - PeWT_96h	7.26196	0.685331	48	10.5963	0
			PeWT_8h - untreat_0h	4.70009	0.718781	48	6.53898	1.60754e-06
			PeWT_96h - untreat_0h	-2.56187	0.718781	48	-3.56419	0.0260886
